# A transcriptional and regulatory map of mouse somitogenesis

**DOI:** 10.1101/2023.01.24.525253

**Authors:** Ximena Ibarra-Soria, Elodie Thierion, Gi Fay Mok, Andrea E. Münsterberg, Duncan T. Odom, John C. Marioni

## Abstract

The mammalian body plan is shaped by rhythmic segmentation of mesoderm into somites, which are transient embryonic structures consisting of hundreds of cells that form down each side of the neural tube. We have systematically analysed the genome-wide transcriptional and chromatin dynamics occurring within nascent somites, from early inception of somitogenesis to the latest stages of body plan establishment. We created matched gene expression and open chromatin maps for the three leading pairs of somites at six time points during embryonic development. Here we show that the rate of somite differentiation accelerates as development progresses. We identified a conserved maturation programme followed by all somites after segmentation, but somites from more developed embryos concomitantly switch on differentiation programmes from derivative cell lineages soon after segmentation. Integrated analysis of the somitic transcriptional and chromatin activities revealed opposing regulatory modules controlling the onset of differentiation. We identified transcription factors expressed during early development that inhibit the activity of proteins required for commitment and differentiation of skeletal cell populations. Our results provide a powerful, high-resolution view of the molecular genetics underlying somitic development in mammals.
