## Supplementary material for "A transcriptional and regulatory map of mouse somitogenesis": Tables_S1-3

### Sheet: Table S1
							RNA-seq				ATAC-seq				comments
	sampleName	embryo	somite	somiteNumber	somiteStage	collectionDate	RNA_ID	RNA_QC	size (bp)	concentration [nM]	ATAC_ID	ATAC_QC	size (bp)	concentration [nM]
	e5_SI	e5	SI	8	8	06.04.18	do26267	1	474	2.42	do26190	1	486	5.78
	e5_SII	e5	SII	7	8	06.04.18	do26268	1	442	3.56	do26191	0	425	9.5
	e5_SIII	e5	SIII	6	8	06.04.18	do26269	1	439	3	do26192	0	469	10.76
	e6_SI	e6	SI	8	8	06.04.18	do26270	1	408	2.76	do26193	0	425	5.86
	e6_SII	e6	SII	7	8	06.04.18	do26271	1	403	1.88	do26194	0	439	7.1
	e6_SIII	e6	SIII	6	8	06.04.18	do26272	1	390	1.5	NA	NA	NA	NA
	e16_SI	e16	SI	8	8	26.04.18	do26285	1	445	2.4	do26205	0	341	6.26
	e16_SII	e16	SII	7	8	26.04.18	do26286	1	451	3.1	do26206	1	342	7.88
	e16_SIII	e16	SIII	6	8	26.04.18	do26287	1	440	2.9	do26207	1	420	6.08
	e26_SI	e26	SI	8	8	01.06.18	do26314	1	470	8.2	do26233	1	437	7.74
	e26_SII	e26	SII	7	8	01.06.18	do26315	1	527	12.88	do26234	1	372	5.04
	e26_SIII	e26	SIII	6	8	01.06.18	do26316	1	518	8.36	do26235	1	444	8.12
	e9_SI	e9	SI	18	18	12.04.18	do26273	1	484	2.36	do26195	1	423	6.84
	e9_SII	e9	SII	17	18	12.04.18	do26274	1	416	3.04	do26196	0	414	9.7
	e9_SIII	e9	SIII	16	18	12.04.18	do26275	1	438	4.98	do26197	1	437	7.46
	e14_SI	e14	SI	18	18	26.04.18	do26279	1	500	6.16	NA	NA	NA	NA
	e14_SII	e14	SII	17	18	26.04.18	do26280	1	474	5.06	do26201	1	473	7.72
	e14_SIII	e14	SIII	16	18	26.04.18	do26281	1	467	3.98	do26202	0	425	7.56
	e15_SI	e15	SI	18	18	26.04.18	do26282	1	474	3.18	do26203	1	393	6.8
	e15_SII	e15	SII	17	18	26.04.18	do26283	1	497	2.9	do26204	1	447	6.64
	e15_SIII	e15	SIII	16	18	26.04.18	do26284	1	449	3.8	NA	NA	NA	NA
	e27_SI	e27	SI	18	18	01.06.18	do26317	1	489	13.08	do26236	1	380	7.66
	e27_SII	e27	SII	17	18	01.06.18	do26318	1	446	6.7	do26237	1	364	9.04
	e27_SIII	e27	SIII	16	18	01.06.18	do26319	1	378	1.91	do26238	1	348	14.8
	e28_SI	e28	SI	18	18	01.06.18	do26320	1	424	14.2	do26239	0	303	17.8
	e28_SII	e28	SII	17	18	01.06.18	do26321	1	435	8.02	do26240	1	334	10.1
	e28_SIII	e28	SIII	16	18	01.06.18	do26322	1	484	2.52	do26241	1	390	5.97
	e1_SI	e1	SI	21	21	05.04.18	do26259	1	479	5.66	do26181	1	328	18
	e1_SII	e1	SII	20	21	05.04.18	do26260	1	522	4.32	do26182	1	368	18.6
	e1_SIII	e1	SIII	19	21	05.04.18	do26261	1	477	3.76	do26183	0	344	18.1
	e2_SI	e2	SI	21	21	05.04.18	do26262	1	469	4.46	do26184	0	396	8.87
	e2_SII	e2	SII	20	21	05.04.18	NA	NA	NA	NA	do26185	1	421	6.42
	e2_SIII	e2	SIII	19	21	05.04.18	do26263	1	412	3.68	do26186	0	337	12.1
	e3_SI	e3	SI	21	21	05.04.18	do26264	1	466	8.98	do26187	0	376	14.9
	e3_SII	e3	SII	20	21	05.04.18	do26265	1	488	7.88	do26188	1	409	8.44
	e3_SIII	e3	SIII	19	21	05.04.18	do26266	1	514	9.92	do26189	0	414	11.2
	e13_SI	e13	SI	21	21	26.04.18	do26276	1	469	9.62	do26198	1	441	7.38
	e13_SII	e13	SII	20	21	26.04.18	do26277	1	500	2.4	do26199	1	489	6.22
	e13_SIII	e13	SIII	19	21	26.04.18	do26278	1	496	3.76	do26200	1	447	6.76
	e19_SI	e19	SI	25	25	20.05.18	do26294	1	504	9.12	do26214	1	421	11.4
	e19_SII	e19	SII	24	25	20.05.18	do26295	1	501	6.7	do26215	1	408	6.19
	e19_SIII	e19	SIII	23	25	20.05.18	do26296	1	518	9.94	do26216	0	415	8.24
	e20_SI	e20	SI	25	25	20.05.18	do26297	1	446	3.9	do26217	1	468	5.3
	e20_SII	e20	SII	24	25	20.05.18	do26298	1	415	7.82	do26218	1	419	9.44
	e20_SIII	e20	SIII	23	25	20.05.18	do26299	1	422	3	do26219	1	441	6.75
	e21_SI	e21	SI	25	25	24.05.18	do26300	1	465	11.9	do26220	1	404	8.26
	e21_SII	e21	SII	24	25	24.05.18	NA	NA	NA	NA	do26221	1	461	7.58
	e21_SIII	e21	SIII	23	25	24.05.18	do26301	1	586	6.98	do26222	1	438	7.32
	e22_SI	e22	SI	25	25	24.05.18	do26302	1	508	7.8	do26223	1	433	5.7
	e22_SII	e22	SII	24	25	24.05.18	do26303	1	557	8.86	do26224	1	421	7.34
	e22_SIII	e22	SIII	23	25	24.05.18	do26304	1	520	9.14	do26225	1	407	8.58
	e23_SI	e23	SI	27	27	24.05.18	do26305	1	590	26.8	do26226	1	237	5.88
	e23_SII	e23	SII	26	27	24.05.18	do26306	1	510	8.82	do26227	0	280	32.2
	e23_SIII	e23	SIII	25	27	24.05.18	do26307	1	385	1.6	do26228	0	372	8.05
	e24_SI	e24	SI	27	27	24.05.18	do26308	1	473	12.98	do26229	1	343	14.8
	e24_SII	e24	SII	26	27	24.05.18	do26309	1	437	8.88	do26230	1	405	6.22
	e24_SIII	e24	SIII	25	27	24.05.18	do26310	1	391	13.3	do26231	1	361	8.52
	e25_SI	e25	SI	27	27	24.05.18	do26311	1	486	14.8	do26232	1	380	9.48
	e25_SII	e25	SII	26	27	24.05.18	do26312	1	546	14.12	NA	NA	NA	NA
	e25_SIII	e25	SIII	25	27	24.05.18	do26313	1	576	16	NA	NA	NA	NA
	e34_SI	e34	SI	27	27	14.06.18	do26337	1	450	16.66	do26256	0	356	15.7	expression of Hox genes from paralogous groups 12-13 suggests a later stage than 27 somites; discarded from all downstream analyses
	e34_SII	e34	SII	26	27	14.06.18	do26338	1	476	17.52	do26257	0	274	14.3
	e34_SIII	e34	SIII	25	27	14.06.18	NA	NA	NA	NA	do26258	0	324	30
	e17_SI	e17	SI	35	35	27.04.18	do26288	1	507	15.8	do26208	1	466	7.94
	e17_SII	e17	SII	34	35	27.04.18	do26289	0	528	12.2	do26209	1	449	7.52
	e17_SIII	e17	SIII	33	35	27.04.18	do26290	1	543	7.82	do26210	1	382	9.8
	e29_SI	e29	SI	35	35	11.06.18	do26323	1	468	13.76	do26242	0	535	10.86
	e29_SII	e29	SII	34	35	11.06.18	do26324	1	470	12.02	do26243	1	372	15
	e29_SIII	e29	SIII	33	35	11.06.18	do26325	1	528	9.04	do26244	0	360	19.2
	e30_SI	e30	SI	35	35	11.06.18	do26326	1	489	14.42	do26245	1	386	10.3
	e30_SII	e30	SII	34	35	11.06.18	do26327	1	497	12.5	do26246	1	393	12.5
	e30_SIII	e30	SIII	33	35	11.06.18	do26328	1	492	4.94	NA	NA	NA	NA
	e31_SI	e31	SI	35	35	11.06.18	do26329	1	506	7.46	do26247	1	262	39
	e31_SII	e31	SII	34	35	11.06.18	do26330	1	469	10.14	do26248	0	269	20.2
	e31_SIII	e31	SIII	33	35	11.06.18	do26331	1	496	7.1	do26249	0	334	37.1
	e32_SI	e32	SI	35	35	14.06.18	do26332	1	468	12.3	do26250	1	419	6.73
	e32_SII	e32	SII	34	35	14.06.18	NA	NA	NA	NA	do26251	1	436	6.36
	e32_SIII	e32	SIII	33	35	14.06.18	do26333	1	428	2.52	do26252	1	500	6.92
	e33_SI	e33	SI	35	35	14.06.18	do26334	1	453	21.6	do26253	1	424	10.76
	e33_SII	e33	SII	34	35	14.06.18	do26335	1	448	7.42	do26254	0	355	5.82
	e33_SIII	e33	SIII	33	35	14.06.18	do26336	1	476	11.84	do26255	0	519	7.78
	Table S1 | Metadata of the samples collected and the RNA- and ATAC-seq libraries produced. The QC columns indicate whether the sample passed quality control (1) or not (0; highlighted in red); NA indicates that the sample did not yield a successful library for sequencing.

### Sheet: Table S2
	RNA-seq
	sampleName	embryo	somite	somiteNumber	somiteStage	collectionDate	RNA_ID	size (bp)	concentration [nM]	totalFragments	uniquelyMapped		multimapped		unmapped		uniqueInExons		numberGenes	QCpass	stagePass
	e5_SI	e5	SI	8	8	06.04.18	do26267	474	2.42	11104305	9173394	0.826111	732698	0.0659832	1198213	0.107905	7811293	0.851516	19997	1	1
	e5_SII	e5	SII	7	8	06.04.18	do26268	442	3.56	13116915	11025523	0.840558	835470	0.0636941	1255922	0.0957483	9471526	0.859055	20042	1	1
	e5_SIII	e5	SIII	6	8	06.04.18	do26269	439	3	15002486	12870669	0.857902	972766	0.0648403	1159051	0.0772573	11039612	0.857734	19860	1	1
	e6_SI	e6	SI	8	8	06.04.18	do26270	408	2.76	28218690	20787050	0.736641	2052009	0.0727181	5379631	0.190641	16323073	0.785252	22343	1	1
	e6_SII	e6	SII	7	8	06.04.18	do26271	403	1.88	28976459	21475857	0.741148	2018767	0.0696692	5481835	0.189182	16985675	0.79092	22074	1	1
	e6_SIII	e6	SIII	6	8	06.04.18	do26272	390	1.5	26472304	17277583	0.652666	2092029	0.0790271	7102692	0.268307	13215689	0.764904	22272	1	1
	e16_SI	e16	SI	8	8	26.04.18	do26285	445	2.4	11679604	9127484	0.781489	783202	0.0670572	1768918	0.151454	7778120	0.852165	19549	1	1
	e16_SII	e16	SII	7	8	26.04.18	do26286	451	3.1	30925538	24211119	0.782884	2204497	0.071284	4509922	0.145832	20816820	0.859804	21462	1	1
	e16_SIII	e16	SIII	6	8	26.04.18	do26287	440	2.9	24721994	19018399	0.769291	1775099	0.0718024	3928496	0.158907	16093472	0.846205	22029	1	1
	e26_SI	e26	SI	8	8	01.06.18	do26314	470	8.2	17096838	14592409	0.853515	1074804	0.0628657	1429625	0.0836193	12666068	0.86799	22087	1	1
	e26_SII	e26	SII	7	8	01.06.18	do26315	527	12.88	19270385	17269913	0.896189	1071621	0.0556097	928851	0.048201	14700672	0.85123	24105	1	1
	e26_SIII	e26	SIII	6	8	01.06.18	do26316	518	8.36	14645123	13137082	0.897028	797987	0.0544882	710054	0.048484	11294665	0.859754	21659	1	1
	e9_SI	e9	SI	18	18	12.04.18	do26273	484	2.36	15593104	12579677	0.806746	1007566	0.0646161	2005861	0.128638	10713991	0.85169	20588	1	1
	e9_SII	e9	SII	17	18	12.04.18	do26274	416	3.04	31478723	24015046	0.762898	2163684	0.0687348	5299993	0.168367	20124042	0.837976	22634	1	1
	e9_SIII	e9	SIII	16	18	12.04.18	do26275	438	4.98	27148512	21202082	0.780967	1943573	0.0715904	4002857	0.147443	18208045	0.858786	21933	1	1
	e14_SI	e14	SI	18	18	26.04.18	do26279	500	6.16	17394443	15118264	0.869143	1065859	0.0612758	1210320	0.0695808	12954009	0.856845	21779	1	1
	e14_SII	e14	SII	17	18	26.04.18	do26280	474	5.06	19982005	17456879	0.87363	1152538	0.0576788	1372588	0.0686912	14631050	0.838125	22200	1	1
	e14_SIII	e14	SIII	16	18	26.04.18	do26281	467	3.98	10890982	9421084	0.865035	658028	0.0604195	811870	0.0745452	7986486	0.847725	20732	1	1
	e15_SI	e15	SI	18	18	26.04.18	do26282	474	3.18	17078623	13481094	0.789355	1172388	0.0686465	2425141	0.141999	10788866	0.800296	22038	1	1
	e15_SII	e15	SII	17	18	26.04.18	do26283	497	2.9	10364313	8441580	0.814485	678653	0.0654798	1244080	0.120035	7027280	0.83246	20432	1	1
	e15_SIII	e15	SIII	16	18	26.04.18	do26284	449	3.8	13957817	10892022	0.780353	969397	0.0694519	2096398	0.150195	9125957	0.837857	21273	1	1
	e27_SI	e27	SI	18	18	01.06.18	do26317	489	13.08	14965632	13169244	0.879966	873075	0.0583387	923313	0.0616956	11188830	0.849618	22448	1	1
	e27_SII	e27	SII	17	18	01.06.18	do26318	446	6.7	18204147	15468276	0.849712	1138716	0.0625526	1597155	0.0877358	13239896	0.855939	20979	1	1
	e27_SIII	e27	SIII	16	18	01.06.18	do26319	378	1.91	23044782	15687604	0.680744	1957936	0.0849622	5399242	0.234293	13016231	0.829714	21107	1	1
	e28_SI	e28	SI	18	18	01.06.18	do26320	424	14.2	21814598	18827750	0.86308	1407966	0.0645424	1578882	0.0723773	16485741	0.875609	21396	1	1
	e28_SII	e28	SII	17	18	01.06.18	do26321	435	8.02	16757748	14073742	0.839835	1088761	0.0649706	1595245	0.0951945	12076425	0.858082	20790	1	1
	e28_SIII	e28	SIII	16	18	01.06.18	do26322	484	2.52	15095217	12315332	0.815843	1033774	0.0684835	1746111	0.115673	10363915	0.841546	20544	1	1
	e1_SI	e1	SI	21	21	05.04.18	do26259	479	5.66	19115686	15918562	0.832749	1309923	0.0685261	1887201	0.0987253	13636604	0.856648	21988	1	1
	e1_SII	e1	SII	20	21	05.04.18	do26260	522	4.32	16223856	13632341	0.840265	1052151	0.0648521	1539364	0.0948827	11380276	0.8348	22523	1	1
	e1_SIII	e1	SIII	19	21	05.04.18	do26261	477	3.76	16078906	13362203	0.831039	1060086	0.0659302	1656617	0.10303	11447256	0.856689	21115	1	1
	e2_SI	e2	SI	21	21	05.04.18	do26262	469	4.46	17745006	14931863	0.841468	1149455	0.0647763	1663688	0.0937553	12962117	0.868084	20462	1	1
	e2_SIII	e2	SIII	19	21	05.04.18	do26263	412	3.68	26208112	21044414	0.802973	1732159	0.0660925	3431539	0.130934	17537606	0.833362	22003	1	1
	e3_SI	e3	SI	21	21	05.04.18	do26264	466	8.98	12070510	10319762	0.854957	773006	0.0640409	977742	0.0810025	8651097	0.838304	21326	1	1
	e3_SII	e3	SII	20	21	05.04.18	do26265	488	7.88	8914760	7662977	0.859583	558011	0.0625941	693772	0.0778228	6375753	0.83202	20696	1	1
	e3_SIII	e3	SIII	19	21	05.04.18	do26266	514	9.92	9473279	8231138	0.86888	598800	0.0632094	643341	0.0679111	6683762	0.812009	24827	1	1
	e13_SI	e13	SI	21	21	26.04.18	do26276	469	9.62	19031213	16444192	0.864064	1187389	0.0623917	1399632	0.073544	13907261	0.845725	21801	1	1
	e13_SII	e13	SII	20	21	26.04.18	do26277	500	2.4	5274715	4539096	0.860539	342472	0.0649271	393147	0.0745343	3854885	0.849263	18565	1	1
	e13_SIII	e13	SIII	19	21	26.04.18	do26278	496	3.76	12628888	10178030	0.805932	797088	0.0631162	1653770	0.130951	7895052	0.775695	22795	1	1
	e19_SI	e19	SI	25	25	20.05.18	do26294	504	9.12	14886262	12901995	0.866705	887518	0.0596199	1096749	0.0736752	10948970	0.848626	21142	1	1
	e19_SII	e19	SII	24	25	20.05.18	do26295	501	6.7	16366161	14062380	0.859235	1037077	0.0633672	1266704	0.0773977	12199572	0.867533	21038	1	1
	e19_SIII	e19	SIII	23	25	20.05.18	do26296	518	9.94	17630796	15148231	0.859192	1065552	0.060437	1417013	0.0803715	12944414	0.854517	21879	1	1
	e20_SI	e20	SI	25	25	20.05.18	do26297	446	3.9	21319850	17305153	0.811692	1368369	0.0641829	2646328	0.124125	14187805	0.81986	22506	1	1
	e20_SII	e20	SII	24	25	20.05.18	do26298	415	7.82	15418029	12469799	0.80878	921318	0.0597559	2026912	0.131464	10109585	0.810726	22276	1	1
	e20_SIII	e20	SIII	23	25	20.05.18	do26299	422	3	16551117	13177452	0.796167	974416	0.0588731	2399249	0.14496	10478383	0.795175	22499	1	1
	e21_SI	e21	SI	25	25	24.05.18	do26300	465	11.9	14032161	12045302	0.858407	833824	0.0594224	1153035	0.0821709	10029660	0.832662	21805	1	1
	e21_SIII	e21	SIII	23	25	24.05.18	do26301	586	6.98	19797880	17365881	0.877159	1175918	0.0593962	1256081	0.0634452	14389506	0.828608	23832	1	1
	e22_SI	e22	SI	25	25	24.05.18	do26302	508	7.8	14736983	12770927	0.86659	1042722	0.0707555	923334	0.0626542	11009395	0.862067	21737	1	1
	e22_SII	e22	SII	24	25	24.05.18	do26303	557	8.86	16622239	14928806	0.898122	944611	0.0568281	748822	0.0450494	12848950	0.860682	21395	1	1
	e22_SIII	e22	SIII	23	25	24.05.18	do26304	520	9.14	16896833	15083645	0.892691	983086	0.0581817	830102	0.0491277	13056410	0.8656	21854	1	1
	e23_SI	e23	SI	27	27	24.05.18	do26305	590	26.8	7988810	6947827	0.869695	495655	0.0620437	545328	0.0682615	5977893	0.860398	20149	1	1
	e23_SII	e23	SII	26	27	24.05.18	do26306	510	8.82	21886661	19168094	0.875789	1327708	0.0606629	1390859	0.0635482	16418749	0.856567	23407	1	1
	e23_SIII	e23	SIII	25	27	24.05.18	do26307	385	1.6	22118311	13060634	0.59049	1803166	0.0815237	7254511	0.327987	9098507	0.696636	23499	1	1
	e24_SI	e24	SI	27	27	24.05.18	do26308	473	12.98	47578277	41692027	0.876283	3002440	0.0631053	2883810	0.0606119	35909124	0.861295	25226	1	1
	e24_SII	e24	SII	26	27	24.05.18	do26309	437	8.88	38420055	31791135	0.827462	3309846	0.0861489	3319074	0.0863891	27773459	0.873623	24161	1	1
	e24_SIII	e24	SIII	25	27	24.05.18	do26310	391	13.3	31117702	26144820	0.840191	2177639	0.0699807	2795243	0.0898281	22629196	0.865533	23983	1	1
	e25_SI	e25	SI	27	27	24.05.18	do26311	486	14.8	24509980	20539533	0.838007	2208717	0.090115	1761730	0.0718781	18139676	0.883159	23452	1	1
	e25_SII	e25	SII	26	27	24.05.18	do26312	546	14.12	21765155	19324858	0.887881	1377513	0.0632898	1062784	0.0488296	16730504	0.86575	23325	1	1
	e25_SIII	e25	SIII	25	27	24.05.18	do26313	576	16	21884352	19485576	0.890389	1364596	0.0623549	1034180	0.0472566	17027011	0.873826	23057	1	1
	e34_SI	e34	SI	27	27	14.06.18	do26337	450	16.66	33546238	29193121	0.870235	2262418	0.0674418	2090699	0.0623229	24729002	0.847083	25963	1	0
	e34_SII	e34	SII	26	27	14.06.18	do26338	476	17.52	24831126	22068851	0.888758	1520308	0.0612259	1241967	0.0500165	18430704	0.835146	25214	1	0
	e17_SI	e17	SI	35	35	27.04.18	do26288	507	15.8	15111788	13227335	0.875299	923753	0.061128	960700	0.0635729	11068316	0.836776	22645	1	1
	e17_SII	e17	SII	34	35	27.04.18	do26289	528	12.2	88342	71120	0.805053	6268	0.0709515	10954	0.123995	59881	0.841971	8159	0	1
	e17_SIII	e17	SIII	33	35	27.04.18	do26290	543	7.82	24112273	20926547	0.867879	1474496	0.0611513	1711230	0.0709693	17689437	0.845311	23960	1	1
	e29_SI	e29	SI	35	35	11.06.18	do26323	468	13.76	27241840	23423979	0.859853	2066584	0.0758607	1751277	0.0642863	20182512	0.861618	23686	1	1
	e29_SII	e29	SII	34	35	11.06.18	do26324	470	12.02	19935563	17051356	0.855324	1453390	0.0729044	1430817	0.0717721	14463539	0.848234	24695	1	1
	e29_SIII	e29	SIII	33	35	11.06.18	do26325	528	9.04	12410163	10739506	0.86538	786704	0.0633919	883953	0.0712282	8895134	0.828263	22049	1	1
	e30_SI	e30	SI	35	35	11.06.18	do26326	489	14.42	15437320	13568906	0.878968	928398	0.0601398	940016	0.0608924	11259137	0.829775	23051	1	1
	e30_SII	e30	SII	34	35	11.06.18	do26327	497	12.5	14387094	12502964	0.86904	923627	0.0641983	960503	0.0667614	10795415	0.863428	21445	1	1
	e30_SIII	e30	SIII	33	35	11.06.18	do26328	492	4.94	11655620	9978735	0.856131	782173	0.0671069	894712	0.0767623	8253505	0.827109	21641	1	1
	e31_SI	e31	SI	35	35	11.06.18	do26329	506	7.46	23218716	19641242	0.845923	1452083	0.0625393	2125391	0.0915378	16435852	0.836803	23301	1	1
	e31_SII	e31	SII	34	35	11.06.18	do26330	469	10.14	15194366	13221314	0.870146	960989	0.0632464	1012063	0.0666078	11083470	0.838303	22647	1	1
	e31_SIII	e31	SIII	33	35	11.06.18	do26331	496	7.1	22757132	19427603	0.853693	1415503	0.0622004	1914026	0.0841066	16270683	0.837503	24511	1	1
	e32_SI	e32	SI	35	35	14.06.18	do26332	468	12.3	25719125	22599520	0.878705	1595615	0.06204	1523990	0.0592551	18921965	0.837273	24665	1	1
	e32_SIII	e32	SIII	33	35	14.06.18	do26333	428	2.52	17945810	13162156	0.733439	1649726	0.0919282	3133928	0.174633	10670675	0.810709	20929	1	1
	e33_SI	e33	SI	35	35	14.06.18	do26334	453	21.6	23850064	20744926	0.869806	1591931	0.0667475	1513207	0.0634467	17885958	0.862185	22422	1	1
	e33_SII	e33	SII	34	35	14.06.18	do26335	448	7.42	23934429	20276034	0.847149	1833093	0.0765881	1825302	0.0762626	17363611	0.856361	25072	1	1
	e33_SIII	e33	SIII	33	35	14.06.18	do26336	476	11.84	39323747	33632900	0.855282	3004980	0.0764164	2685867	0.0683014	29112812	0.865605	25033	1	1
	Table S2 | Quality control statistics from the RNA-seq libraries. Only one sample failed QC (in red) due to insufficient sequencing depth (totalFragments). The 'uniqueInExons' column indicates the number of fragments uniquely mapped to the genome that also can be assigned unambiguously to annotated exons. The 'numberGenes' column indicates the total number of genes with at least one count.

### Sheet: Table S3
	ATAC-seq
	sampleName	embryo	somite	somiteNumber	somiteStage	collectionDate	ATAC_ID	size (bp)	concentration [nM]	totalFragments	mapped		unique		goodQuality		insertSizeDist	numberPeaks	readsInPeaks	TSSenrichment	QCpass
	e5_SI	e5	SI	8	8	06.04.18	do26190	486	5.78	41520261	37764252	0.909538	21474949	0.517216	20125635	0.937168	4	53210	3382072	6.30935	1
	e5_SII	e5	SII	7	8	06.04.18	do26191	425	9.5	30371932	27596028	0.908603	16843741	0.554582	15485088	0.919338	3	7	481	2.30377	0
	e5_SIII	e5	SIII	6	8	06.04.18	do26192	469	10.76	32466242	29472826	0.907799	19147566	0.589768	18121596	0.946418	4	2811	80214	2.95984	0
	e6_SI	e6	SI	8	8	06.04.18	do26193	425	5.86	49200969	44628904	0.907074	26846785	0.545656	24700063	0.920038	3	14058	554250	3.74586	0
	e6_SII	e6	SII	7	8	06.04.18	do26194	439	7.1	43376906	39417510	0.908721	23855029	0.549948	21925536	0.919116	3	683	18535	2.56286	0
	e16_SI	e16	SI	8	8	26.04.18	do26205	341	6.26	19523615	17703369	0.906767	10864615	0.556486	9290851	0.855148	1	5273	86320	4.50245	0
	e16_SII	e16	SII	7	8	26.04.18	do26206	342	7.88	20962982	19057936	0.909123	12212591	0.582579	10659160	0.872801	1	20477	488795	5.53858	1
	e16_SIII	e16	SIII	6	8	26.04.18	do26207	420	6.08	25555851	23211869	0.90828	13987736	0.54734	12357920	0.883483	2	39098	1036066	5.28207	1
	e26_SI	e26	SI	8	8	01.06.18	do26233	437	7.74	69169028	62813968	0.908123	38236045	0.552791	35810413	0.936562	3	35081	2579196	4.45646	1
	e26_SII	e26	SII	7	8	01.06.18	do26234	372	5.04	43572763	39586640	0.908518	25586947	0.587223	23131659	0.904041	2	23985	1054320	4.31091	1
	e26_SIII	e26	SIII	6	8	01.06.18	do26235	444	8.12	67280508	61033758	0.907154	36787364	0.546776	34969382	0.950581	4	28442	1908884	4.01133	1
	e9_SI	e9	SI	18	18	12.04.18	do26195	423	6.84	32624338	29564356	0.906206	16503078	0.505852	14656807	0.888126	3	51754	2539535	6.73263	1
	e9_SII	e9	SII	17	18	12.04.18	do26196	414	9.7	44416466	40355298	0.908566	23754141	0.534805	21837354	0.919307	2	13212	511689	3.74536	0
	e9_SIII	e9	SIII	16	18	12.04.18	do26197	437	7.46	48591338	44136194	0.908314	26668661	0.548836	24342954	0.912793	3	33463	1727050	4.66991	1
	e14_SII	e14	SII	17	18	26.04.18	do26201	473	7.72	57427746	52127849	0.907712	26828129	0.467163	25503529	0.950626	4	57994	5065873	6.81767	1
	e14_SIII	e14	SIII	16	18	26.04.18	do26202	425	7.56	43138589	39100379	0.90639	23329698	0.540808	21628928	0.927098	0	4411	129143	2.83006	0
	e15_SI	e15	SI	18	18	26.04.18	do26203	393	6.8	21142333	19168513	0.906641	11326869	0.535744	9826753	0.867561	2	32405	866781	6.03056	1
	e15_SII	e15	SII	17	18	26.04.18	do26204	447	6.64	48507019	44129083	0.909746	25268838	0.520932	23615417	0.934567	3	49130	3306248	6.08511	1
	e27_SI	e27	SI	18	18	01.06.18	do26236	380	7.66	61879228	56150469	0.90742	31437853	0.508052	28226636	0.897855	2	67413	5903924	7.73281	1
	e27_SII	e27	SII	17	18	01.06.18	do26237	364	9.04	50280194	45713793	0.909181	28119885	0.559264	24868793	0.884385	2	48291	2717378	6.50067	1
	e27_SIII	e27	SIII	16	18	01.06.18	do26238	348	14.8	43095342	39106388	0.907439	26296450	0.610192	23083729	0.877827	0	21220	804344	4.15982	1
	e28_SI	e28	SI	18	18	01.06.18	do26239	303	17.8	28015581	25479427	0.909473	18180641	0.648947	15657252	0.861205	0	1152	19708	2.65752	0
	e28_SII	e28	SII	17	18	01.06.18	do26240	334	10.1	35113967	31943185	0.9097	20978024	0.597427	18137094	0.864576	0	22931	683499	4.73749	1
	e28_SIII	e28	SIII	16	18	01.06.18	do26241	390	5.97	39153744	35575751	0.908617	21865433	0.558451	19216659	0.87886	1	49674	2175964	6.14752	1
	e1_SI	e1	SI	21	21	05.04.18	do26181	328	18	26285398	23805193	0.905643	15699543	0.597272	13500945	0.859958	1	35243	1267894	7.17612	1
	e1_SII	e1	SII	20	21	05.04.18	do26182	368	18.6	27923115	25363674	0.90834	16868650	0.604111	14956907	0.886669	2	31206	1206547	6.57734	1
	e1_SIII	e1	SIII	19	21	05.04.18	do26183	344	18.1	22545472	20472674	0.908061	14252736	0.632177	12675623	0.889347	0	6	278	2.13581	0
	e2_SI	e2	SI	21	21	05.04.18	do26184	396	8.87	30698288	27882112	0.908263	18694786	0.608985	17124982	0.91603	2	150	3419	2.69918	0
	e2_SII	e2	SII	20	21	05.04.18	do26185	421	6.42	42503669	38660336	0.909576	23286344	0.547867	21466478	0.921848	3	33724	1934851	5.66954	1
	e2_SIII	e2	SIII	19	21	05.04.18	do26186	337	12.1	21572118	19607938	0.908948	14192023	0.657887	12516018	0.881905	1	81	1816	2.8659	0
	e3_SI	e3	SI	21	21	05.04.18	do26187	376	14.9	27883412	25342010	0.908856	16961929	0.608316	15491632	0.913318	2	83	2439	3.19328	0
	e3_SII	e3	SII	20	21	05.04.18	do26188	409	8.44	34035542	30921806	0.908515	20205853	0.593669	18337752	0.907547	2	21201	834258	4.99443	1
	e3_SIII	e3	SIII	19	21	05.04.18	do26189	414	11.2	33237354	30189528	0.908301	19287813	0.580305	17771925	0.921407	3	12144	428856	4.02215	0
	e13_SI	e13	SI	21	21	26.04.18	do26198	441	7.38	36859933	33359197	0.905026	16685449	0.452672	15323118	0.918352	3	52140	2841072	7.43524	1
	e13_SII	e13	SII	20	21	26.04.18	do26199	489	6.22	46126231	41858744	0.907482	21185446	0.459293	20090201	0.948302	4	51387	4251284	7.61324	1
	e13_SIII	e13	SIII	19	21	26.04.18	do26200	447	6.76	31970370	28986376	0.906664	15388171	0.481326	14096109	0.916035	3	46888	2137431	6.38014	1
	e19_SI	e19	SI	25	25	20.05.18	do26214	421	11.4	31525091	28547683	0.905554	16796287	0.532791	15641546	0.93125	4	50824	3834123	8.55738	1
	e19_SII	e19	SII	24	25	20.05.18	do26215	408	6.19	33277602	30182182	0.906982	17514786	0.526324	15606419	0.891043	2	49316	2644494	7.47121	1
	e19_SIII	e19	SIII	23	25	20.05.18	do26216	415	8.24	46082073	41704050	0.904995	25551639	0.554481	23172217	0.906878	2	14305	614083	4.16068	0
	e20_SI	e20	SI	25	25	20.05.18	do26217	468	5.3	38450312	34902562	0.907732	18187382	0.47301	16856794	0.92684	3	47689	2977092	7.50098	1
	e20_SII	e20	SII	24	25	20.05.18	do26218	419	9.44	36502685	33219443	0.910055	20946689	0.57384	19397511	0.926042	2	30605	1305794	5.3867	1
	e20_SIII	e20	SIII	23	25	20.05.18	do26219	441	6.75	45028161	40914608	0.908645	26120484	0.580092	24141739	0.924245	3	39115	2386067	6.07921	1
	e21_SI	e21	SI	25	25	24.05.18	do26220	404	8.26	18193619	16499754	0.906898	8569971	0.471043	7956487	0.928415	2	48557	2683644	9.77202	1
	e21_SII	e21	SII	24	25	24.05.18	do26221	461	7.58	40543973	36810397	0.907913	20627302	0.508764	18895591	0.916048	3	51010	3118988	7.05567	1
	e21_SIII	e21	SIII	23	25	24.05.18	do26222	438	7.32	35421485	32182060	0.908546	16672562	0.470691	15308685	0.918196	3	55913	3325865	7.45649	1
	e22_SI	e22	SI	25	25	24.05.18	do26223	433	5.7	61751926	56157557	0.909406	30769038	0.498268	28310041	0.920082	3	59371	5535868	7.42336	1
	e22_SII	e22	SII	24	25	24.05.18	do26224	421	7.34	41092266	37305894	0.907857	21255700	0.517268	19013735	0.894524	2	44161	2427196	6.47062	1
	e22_SIII	e22	SIII	23	25	24.05.18	do26225	407	8.58	61349519	55715809	0.90817	31691112	0.516567	28654120	0.904169	2	45151	3003688	6.19829	1
	e23_SI	e23	SI	27	27	24.05.18	do26226	237	5.88	16621773	15083965	0.907482	11271492	0.678116	9699800	0.86056	0	26033	494922	6.37918	1
	e23_SII	e23	SII	26	27	24.05.18	do26227	280	32.2	33069762	30028502	0.908035	21955382	0.663911	19092921	0.869624	0	2652	58996	2.79116	0
	e23_SIII	e23	SIII	25	27	24.05.18	do26228	372	8.05	32049089	29116276	0.90849	19407711	0.605562	17276310	0.890178	2	2811	70947	3.56948	0
	e24_SI	e24	SI	27	27	24.05.18	do26229	343	14.8	34700675	31517200	0.908259	21766776	0.627272	19015349	0.873595	1	28575	1122828	5.3593	1
	e24_SII	e24	SII	26	27	24.05.18	do26230	405	6.22	36776104	33402398	0.908264	20508945	0.55767	18505572	0.902317	2	54228	3130807	7.42089	1
	e24_SIII	e24	SIII	25	27	24.05.18	do26231	361	8.52	46008731	41773412	0.907945	28414076	0.61758	24820262	0.87352	1	27050	1227985	4.7436	1
	e25_SI	e25	SI	27	27	24.05.18	do26232	380	9.48	51623765	46831482	0.907169	28176462	0.545804	25520753	0.905747	2	42475	3296630	7.67673	1
	e34_SI	e34	SI	27	27	14.06.18	do26256	356	15.7	27614285	25097089	0.908844	18076382	0.654603	16779282	0.928243	0	1239	25151	2.22647	0
	e34_SII	e34	SII	26	27	14.06.18	do26257	274	14.3	58378625	52989711	0.90769	38558648	0.660493	35014726	0.90809	0	813	23158	1.97199	0
	e34_SIII	e34	SIII	25	27	14.06.18	do26258	324	30	28666363	26027868	0.907959	18397554	0.641782	17063699	0.927498	0	1653	35847	2.63504	0
	e17_SI	e17	SI	35	35	27.04.18	do26208	466	7.94	45492062	41369622	0.909381	22245164	0.48899	21162155	0.951315	4	64529	5970483	7.95012	1
	e17_SII	e17	SII	34	35	27.04.18	do26209	449	7.52	39016972	35453023	0.908656	19977394	0.512018	18309152	0.916494	3	33926	1614976	5.27946	1
	e17_SIII	e17	SIII	33	35	27.04.18	do26210	382	9.8	32048955	29156005	0.909733	18614091	0.580802	16632055	0.89352	1	19899	625586	4.76194	1
	e29_SI	e29	SI	35	35	11.06.18	do26242	535	10.86	86308470	78688161	0.911708	42112412	0.487929	41825316	0.993183	0	9935	458883	1.72165	0
	e29_SII	e29	SII	34	35	11.06.18	do26243	372	15	37337982	33945412	0.909139	23211427	0.621657	20946981	0.902443	2	30715	1564078	6.06884	1
	e29_SIII	e29	SIII	33	35	11.06.18	do26244	360	19.2	28491304	25885991	0.908558	17628708	0.61874	16233753	0.92087	0	7598	198393	3.78121	0
	e30_SI	e30	SI	35	35	11.06.18	do26245	386	10.3	35506847	32308450	0.909922	22573564	0.635752	20108032	0.890778	2	18073	641229	4.15459	1
	e30_SII	e30	SII	34	35	11.06.18	do26246	393	12.5	45918477	41699097	0.908111	27273171	0.593948	24676203	0.904779	2	21036	926212	4.44767	1
	e31_SI	e31	SI	35	35	11.06.18	do26247	262	39	40486472	36709938	0.906721	26127958	0.64535	23096416	0.883973	0	30594	1539181	6.07437	1
	e31_SII	e31	SII	34	35	11.06.18	do26248	269	20.2	59363143	53934215	0.908547	39535843	0.666	35830900	0.906289	0	10671	496829	3.10855	0
	e31_SIII	e31	SIII	33	35	11.06.18	do26249	334	37.1	33880646	30756782	0.907798	21573355	0.636746	19623065	0.909597	0	13553	516202	3.87479	0
	e32_SI	e32	SI	35	35	14.06.18	do26250	419	6.73	36641370	33278083	0.908211	22217580	0.606352	21023453	0.946253	3	23125	1178262	4.80637	1
	e32_SII	e32	SII	34	35	14.06.18	do26251	436	6.36	66155891	60239521	0.910569	36863084	0.557215	35286664	0.957236	3	35831	2809175	5.23326	1
	e32_SIII	e32	SIII	33	35	14.06.18	do26252	500	6.92	107251325	97546856	0.909517	52103795	0.48581	51368604	0.98589	4	25444	2494536	3.79554	1
	e33_SI	e33	SI	35	35	14.06.18	do26253	424	10.76	33566554	30537273	0.909753	19300878	0.575003	17850388	0.924848	3	17310	634722	4.64991	1
	e33_SII	e33	SII	34	35	14.06.18	do26254	355	5.82	123644401	112271797	0.908022	98363427	0.795535	90080165	0.915789	0	6807	449023	1.39052	0
	e33_SIII	e33	SIII	33	35	14.06.18	do26255	519	7.78	37302329	34000527	0.911485	18250353	0.489255	17779911	0.974223	0	2439	71493	2.56016	0
	Table S3 | Quality control statistics from the ATAC-seq libraries. A third of the samples failed QC (in red). The 'unique' column corresponds to the number of fragments retained after removing PCR duplicates. The 'insertSizeDist', 'numberPeaks', 'readsInPeaks' and 'TSSenrichment' columns correspond to the metrics used to determine if a sample was of good quality (see Figure S3 for details).
